# Analysis of The Senescence Secretome During Zebrafish Retina Regeneration

**DOI:** 10.1101/2025.01.31.635944

**Authors:** Gregory J. Konar, Kyle T. Vallone, Tu D. Nguyen, James G. Patton

**Author notes:** Authors contributed equally to this work (Gregory J. Konar, Kyle T. Vallone). **Corresponding author:** James G Patton, PhD, Department of Biological Sciences, Vanderbilt University.

## Abstract

Zebrafish possess the innate ability to regenerate any lost or damaged retinal cell type with Müller glia serving as resident stem cells. Recently, we discovered that this process is aided by a population of damage-induced senescent immune cells. As part of the Senescence Associated Secretory Phenotype (SASP), senescent cells secrete numerous factors that can play a role in the modulation of inflammation and remodeling of the retinal microenvironment during regeneration. However, the identity of specific SASP factors that drive initiation and progression of retina regeneration remains unclear. Here, we mined the SASP Atlas and RNAseq datasets to identify differentially expressed SASP factors after retina injury, including two distinct acute damage regimens, as well as a chronic, genetic model of retina degeneration. We discovered a 31-factor “Regeneration-associated Senescence Signature” (RASS) that represents SASP factors and senescence markers that are conserved across all data sets and are upregulated after damage. Among these, we show that depletion of Nucleophosmin 1 (*npm1a)* inhibits retina regeneration. Our data support the model that differential expression of SASP factors promotes regeneration after both acute and chronic retinal damage.
