## Supplemental Tables 1-6 for "Analysis of The Senescence Secretome During Zebrafish Retina Regeneration": TableS2-MappingStatistics.xlsx

### Sheet: Sheet1
Sample Name	Treatment	Collection point post injury	Genotype/strain	Cell type (if sorted)	Source publication	Additional notes	Total reads	Aligned reads	Uniqely aligned reads	Average mapped length	Annotated splices	Mismatch rate	Deletion rate	Deletion length	Insertion rate	Insertion length
SRR30769788	NMDA treatment	3d	wild-type (AB)		Konar et al. 2025, Front Aging (this publication)		77.5M	0.845	0.816	294.2bp	57.3M	0.006	0.001	2.7bp	0.001	2.4bp
SRR30769787	NMDA treatment	3d	wild-type (AB)		Konar et al. 2025, Front Aging (this publication)		68.9M	0.842	0.81	294.4bp	47.5M	0.006	0.001	2.7bp	0.001	2.4bp
SRR30769786	NMDA treatment	3d	wild-type (AB)		Konar et al. 2025, Front Aging (this publication)		51.8M	0.852	0.816	294.0bp	38.6M	0.006	0.001	2.7bp	0	2.4bp
SRR30769782	NMDA treatment	12d	wild-type (AB)		Konar et al. 2025, Front Aging (this publication)		49.0M	0.849	0.816	293.6bp	35.7M	0.006	0.001	2.7bp	0	2.4bp
SRR30769781	NMDA treatment	12d	wild-type (AB)		Konar et al. 2025, Front Aging (this publication)		56.1M	0.85	0.815	293.9bp	35.1M	0.006	0.001	2.7bp	0.001	2.4bp
SRR30769780	NMDA treatment	12d	wild-type (AB)		Konar et al. 2025, Front Aging (this publication)		51.5M	0.857	0.825	294.3bp	32.6M	0.006	0.001	2.7bp	0.001	2.4bp
SRR30769776	NMDA treatment	20d	wild-type (AB)		Konar et al. 2025, Front Aging (this publication)		57.0M	0.85	0.816	293.7bp	40.0M	0.006	0.001	2.6bp	0	2.4bp
SRR30769775	NMDA treatment	20d	wild-type (AB)		Konar et al. 2025, Front Aging (this publication)		58.2M	0.847	0.811	293.6bp	38.1M	0.006	0.001	2.7bp	0	2.4bp
SRR30769774	NMDA treatment	20d	wild-type (AB)		Konar et al. 2025, Front Aging (this publication)		55.5M	0.843	0.807	293.3bp	36.6M	0.006	0.001	2.7bp	0	2.4bp
SRR17221758	none		wild-type		Grabinski et al. 2023, Front Mol Neurosci	Reference condition for Grabinski et al. 2023 cep290 mutant and Konar et al. 2025 NMDA time course	108.0M	0.752	0.676	283.8bp	22.1M	0.009	0.001	2.9bp	0.001	2.6bp
SRR17221759	none		wild-type		Grabinski et al. 2023, Front Mol Neurosci	Reference condition for Grabinski et al. 2023 cep290 mutant and Konar et al. 2025 NMDA time course	112.3M	0.762	0.688	283.9bp	23.2M	0.009	0.001	2.9bp	0.001	2.7bp
SRR17221760	none		wild-type		Grabinski et al. 2023, Front Mol Neurosci	Reference condition for Grabinski et al. 2023 cep290 mutant and Konar et al. 2025 NMDA time course	101.3M	0.704	0.616	282.0bp	20.7M	0.009	0.001	2.9bp	0.001	2.6bp
SRR17221761	none		wild-type		Grabinski et al. 2023, Front Mol Neurosci	Reference condition for Grabinski et al. 2023 cep290 mutant and Konar et al. 2025 NMDA time course	105.9M	0.775	0.67	284.2bp	21.9M	0.009	0.001	2.9bp	0.001	2.6bp
SRR23125961	none		wild-type		Grabinski et al. 2023, Front Mol Neurosci	Reference condition for Grabinski et al. 2023 bbs2 mutant and Konar et al. 2025 NMDA time course	12.1M	0.924	0.726	197.2bp	1.8M	0.009	0.001	2.7bp	0.001	2.3bp
SRR23125962	none		wild-type		Grabinski et al. 2023, Front Mol Neurosci	Reference condition for Grabinski et al. 2023 bbs2 mutant and Konar et al. 2025 NMDA time course	15.8M	0.926	0.729	197.2bp	2.3M	0.009	0.001	2.7bp	0.001	2.3bp
SRR23125963	none		wild-type		Grabinski et al. 2023, Front Mol Neurosci	Reference condition for Grabinski et al. 2023 bbs2 mutant and Konar et al. 2025 NMDA time course	12.3M	0.917	0.737	197.2bp	1.8M	0.009	0.001	2.7bp	0.001	2.2bp
SRR23125964	none		wild-type		Grabinski et al. 2023, Front Mol Neurosci	Reference condition for Grabinski et al. 2023 bbs2 mutant and Konar et al. 2025 NMDA time course	16.1M	0.919	0.74	197.2bp	2.3M	0.009	0.001	2.7bp	0.001	2.2bp
SRR23125965	none		wild-type		Grabinski et al. 2023, Front Mol Neurosci	Reference condition for Grabinski et al. 2023 bbs2 mutant and Konar et al. 2025 NMDA time course	12.4M	0.906	0.734	197.2bp	1.8M	0.009	0.001	2.7bp	0.001	2.3bp
SRR23125966	none		wild-type		Grabinski et al. 2023, Front Mol Neurosci	Reference condition for Grabinski et al. 2023 bbs2 mutant and Konar et al. 2025 NMDA time course	16.3M	0.91	0.739	197.2bp	2.3M	0.009	0.001	2.7bp	0.001	2.3bp
SRR23125967	none		wild-type		Grabinski et al. 2023, Front Mol Neurosci	Reference condition for Grabinski et al. 2023 bbs2 mutant and Konar et al. 2025 NMDA time course	9.6M	0.895	0.702	197.0bp	1.3M	0.009	0.001	2.7bp	0.001	2.3bp
SRR23125968	none		wild-type		Grabinski et al. 2023, Front Mol Neurosci	Reference condition for Grabinski et al. 2023 bbs2 mutant and Konar et al. 2025 NMDA time course	12.5M	0.896	0.705	197.1bp	1.7M	0.009	0.001	2.7bp	0.001	2.3bp
SRR17221754	none		cep290 -/-		Grabinski et al. 2023, Front Mol Neurosci		128.1M	0.79	0.708	284.3bp	28.4M	0.01	0.001	2.9bp	0.001	2.6bp
SRR17221755	none		cep290 -/-		Grabinski et al. 2023, Front Mol Neurosci		133.8M	0.775	0.686	284.1bp	27.9M	0.009	0.001	2.9bp	0.001	2.6bp
SRR17221756	none		cep290 -/-		Grabinski et al. 2023, Front Mol Neurosci		116.5M	0.78	0.695	284.5bp	25.3M	0.01	0.001	2.9bp	0.001	2.5bp
SRR17221757	none		cep290 -/-		Grabinski et al. 2023, Front Mol Neurosci		126.7M	0.763	0.684	284.1bp	26.9M	0.009	0.001	2.9bp	0.001	2.6bp
SRR23125953	none		bbs2 -/-		Grabinski et al. 2023, Front Mol Neurosci		10.9M	0.899	0.67	197.2bp	1.6M	0.009	0.001	2.7bp	0.001	2.2bp
SRR23125954	none		bbs2 -/-		Grabinski et al. 2023, Front Mol Neurosci		14.3M	0.897	0.67	197.2bp	2.1M	0.009	0.001	2.7bp	0.001	2.2bp
SRR23125955	none		bbs2 -/-		Grabinski et al. 2023, Front Mol Neurosci		17.4M	0.916	0.678	197.1bp	2.4M	0.008	0.001	2.7bp	0.001	2.3bp
SRR23125956	none		bbs2 -/-		Grabinski et al. 2023, Front Mol Neurosci		15.5M	0.907	0.682	197.2bp	2.2M	0.008	0.001	2.7bp	0.001	2.2bp
SRR23125957	none		bbs2 -/-		Grabinski et al. 2023, Front Mol Neurosci		20.4M	0.908	0.684	197.2bp	2.8M	0.009	0.001	2.7bp	0.001	2.2bp
SRR23125958	none		bbs2 -/-		Grabinski et al. 2023, Front Mol Neurosci		13.6M	0.906	0.712	197.2bp	1.9M	0.009	0.001	2.7bp	0.001	2.3bp
SRR23125959	none		bbs2 -/-		Grabinski et al. 2023, Front Mol Neurosci		17.8M	0.904	0.712	197.2bp	2.5M	0.009	0.001	2.7bp	0.001	2.3bp
SRR23125960	none		bbs2 -/-		Grabinski et al. 2023, Front Mol Neurosci		23.1M	0.918	0.681	197.2bp	3.2M	0.008	0.001	2.7bp	0.001	2.3bp
SRR9906799	control		Tg[gfap:EGFP]nt11, albino	GFP+ (Müller glia)	Hoang et al. 2020, Science	Reference condition for Hoang et al. 2020, GFP+ cells.	53.2M	0.913	0.559	149.7bp	5.1M	0.011	0	2.2bp	0	2.0bp
SRR9906800	control		Tg[gfap:EGFP]nt11, albino	GFP+ (Müller glia)	Hoang et al. 2020, Science	Reference condition for Hoang et al. 2020, GFP+ cells.	53.1M	0.924	0.648	149.8bp	5.8M	0.011	0	2.3bp	0	2.0bp
SRR9906801	control		Tg[gfap:EGFP]nt11, albino	GFP-	Hoang et al. 2020, Science	Reference condition for Hoang et al. 2020, GFP- cells.	54.2M	0.906	0.812	148.6bp	11.3M	0.01	0.001	2.3bp	0	2.0bp
SRR9906802	control		Tg[gfap:EGFP]nt11, albino	GFP-	Hoang et al. 2020, Science	Reference condition for Hoang et al. 2020, GFP- cells.	58.6M	0.924	0.817	148.5bp	10.3M	0.01	0.001	2.3bp	0	2.0bp
SRR9906803	light damage	4hr	Tg[gfap:EGFP]nt11, albino	GFP+ (Müller glia)	Hoang et al. 2020, Science	Technical replicate excluded from analysis	40.2M	0.883	0.527	148.4bp	4.4M	0.011	0.001	2.3bp	0	1.9bp
SRR9906804	light damage	4hr	Tg[gfap:EGFP]nt11, albino	GFP+ (Müller glia)	Hoang et al. 2020, Science		46.1M	0.916	0.579	149.2bp	5.6M	0.01	0.001	2.3bp	0	2.0bp
SRR9906805	light damage	4hr	Tg[gfap:EGFP]nt11, albino	GFP+ (Müller glia)	Hoang et al. 2020, Science	Technical replicate excluded from analysis	41.3M	0.936	0.441	148.7bp	4.0M	0.009	0	2.2bp	0	1.9bp
SRR9906806	light damage	4hr	Tg[gfap:EGFP]nt11, albino	GFP+ (Müller glia)	Hoang et al. 2020, Science		42.7M	0.933	0.566	149.4bp	5.9M	0.01	0	2.2bp	0	1.9bp
SRR9906807	light damage	10hr	Tg[gfap:EGFP]nt11, albino	GFP+ (Müller glia)	Hoang et al. 2020, Science		44.1M	0.851	0.57	149.2bp	6.2M	0.01	0.001	2.3bp	0	2.0bp
SRR9906808	light damage	10hr	Tg[gfap:EGFP]nt11, albino	GFP+ (Müller glia)	Hoang et al. 2020, Science	Technical replicate excluded from analysis	48.4M	0.347	0.214	147.3bp	2.8M	0.009	0	2.2bp	0	2.0bp
SRR9906809	light damage	10hr	Tg[gfap:EGFP]nt11, albino	GFP+ (Müller glia)	Hoang et al. 2020, Science		85.0M	0.349	0.214	147.3bp	4.8M	0.009	0	2.2bp	0	2.0bp
SRR9906810	light damage	20hr	Tg[gfap:EGFP]nt11, albino	GFP+ (Müller glia)	Hoang et al. 2020, Science		46.8M	0.871	0.483	149.8bp	6.9M	0.008	0	2.0bp	0	1.9bp
SRR9906811	light damage	20hr	Tg[gfap:EGFP]nt11, albino	GFP+ (Müller glia)	Hoang et al. 2020, Science		54.7M	0.933	0.597	147.0bp	9.8M	0.009	0	2.2bp	0	2.0bp
SRR9906793	light damage	36hr	Tg[gfap:EGFP]nt11, albino	GFP+ (Müller glia)	Hoang et al. 2020, Science		31.3M	0.926	0.596	148.4bp	4.7M	0.011	0.001	2.3bp	0	2.0bp
SRR9906794	light damage	36hr	Tg[gfap:EGFP]nt11, albino	GFP+ (Müller glia)	Hoang et al. 2020, Science		30.0M	0.929	0.572	148.4bp	4.2M	0.011	0.001	2.2bp	0	1.9bp
SRR9906812	light damage	36hr	Tg[gfap:EGFP]nt11, albino	GFP+ (Müller glia)	Hoang et al. 2020, Science		50.2M	0.946	0.533	147.0bp	8.8M	0.009	0	2.1bp	0	1.9bp
SRR9906813	light damage	36hr	Tg[gfap:EGFP]nt11, albino	GFP+ (Müller glia)	Hoang et al. 2020, Science		41.0M	0.935	0.453	149.7bp	6.1M	0.008	0	2.1bp	0	1.9bp
SRR9906814	light damage	4hr	Tg[gfap:EGFP]nt11, albino	GFP-	Hoang et al. 2020, Science		42.4M	0.925	0.641	149.2bp	5.2M	0.01	0.001	2.3bp	0	2.0bp
SRR9906815	light damage	4hr	Tg[gfap:EGFP]nt11, albino	GFP-	Hoang et al. 2020, Science		62.6M	0.915	0.631	148.8bp	9.5M	0.009	0	2.1bp	0	2.0bp
SRR9906816	light damage	10hr	Tg[gfap:EGFP]nt11, albino	GFP-	Hoang et al. 2020, Science	Technical replicate excluded from analysis	44.4M	0.918	0.589	148.2bp	4.9M	0.011	0.001	2.2bp	0	1.9bp
SRR9906817	light damage	10hr	Tg[gfap:EGFP]nt11, albino	GFP-	Hoang et al. 2020, Science		45.5M	0.919	0.678	149.1bp	6.0M	0.011	0.001	2.3bp	0	2.0bp
SRR9906818	light damage	10hr	Tg[gfap:EGFP]nt11, albino	GFP-	Hoang et al. 2020, Science		60.3M	0.917	0.643	148.6bp	9.0M	0.01	0.001	2.2bp	0	2.0bp
SRR9906819	light damage	20hr	Tg[gfap:EGFP]nt11, albino	GFP-	Hoang et al. 2020, Science		50.3M	0.927	0.601	146.6bp	7.0M	0.011	0.001	2.2bp	0	2.0bp
SRR9906820	light damage	20hr	Tg[gfap:EGFP]nt11, albino	GFP-	Hoang et al. 2020, Science		47.6M	0.931	0.53	146.8bp	5.4M	0.01	0	2.1bp	0	1.9bp
SRR9906797	light damage	36hr	Tg[gfap:EGFP]nt11, albino	GFP-	Hoang et al. 2020, Science		34.8M	0.901	0.776	148.4bp	5.3M	0.011	0.001	2.4bp	0	2.1bp
SRR9906798	light damage	36hr	Tg[gfap:EGFP]nt11, albino	GFP-	Hoang et al. 2020, Science		37.0M	0.905	0.626	148.2bp	3.9M	0.011	0.001	2.3bp	0	2.0bp
SRR9906821	light damage	36hr	Tg[gfap:EGFP]nt11, albino	GFP-	Hoang et al. 2020, Science		48.7M	0.93	0.606	147.2bp	6.7M	0.011	0.001	2.2bp	0	2.0bp
SRR9906822	light damage	36hr	Tg[gfap:EGFP]nt11, albino	GFP-	Hoang et al. 2020, Science		49.7M	0.923	0.517	147.3bp	5.3M	0.01	0	2.2bp	0	1.9bp
SRR9906823	NMDA treatment	4hr	Tg[gfap:GFP]mi2001, AB	GFP+ (Müller glia)	Hoang et al. 2020, Science		145.8M	0.335	0.205	146.4bp	6.9M	0.011	0	2.2bp	0	2.0bp
SRR9906824	NMDA treatment	4hr	Tg[gfap:GFP]mi2001, AB	GFP+ (Müller glia)	Hoang et al. 2020, Science		36.8M	0.861	0.557	146.7bp	5.1M	0.01	0	2.3bp	0	1.9bp
SRR9906825	NMDA treatment	10hr	Tg[gfap:GFP]mi2001, AB	GFP+ (Müller glia)	Hoang et al. 2020, Science		31.4M	0.934	0.647	146.9bp	6.3M	0.01	0	2.2bp	0	1.9bp
SRR9906826	NMDA treatment	10hr	Tg[gfap:GFP]mi2001, AB	GFP+ (Müller glia)	Hoang et al. 2020, Science		38.5M	0.932	0.578	146.8bp	7.1M	0.01	0	2.2bp	0	1.9bp
SRR9906827	NMDA treatment	20hr	Tg[gfap:GFP]mi2001, AB	GFP+ (Müller glia)	Hoang et al. 2020, Science		47.2M	0.932	0.59	147.0bp	9.6M	0.009	0	2.2bp	0	1.9bp
SRR9906828	NMDA treatment	20hr	Tg[gfap:GFP]mi2001, AB	GFP+ (Müller glia)	Hoang et al. 2020, Science	Technical replicate excluded from analysis	15.6M	0.943	0.606	147.7bp	3.4M	0.008	0	2.2bp	0	2.0bp
SRR9906829	NMDA treatment	20hr	Tg[gfap:GFP]mi2001, AB	GFP+ (Müller glia)	Hoang et al. 2020, Science		27.6M	0.943	0.605	147.7bp	5.9M	0.008	0	2.2bp	0	2.0bp
SRR9906840	NMDA treatment	20hr	Tg[gfap:GFP]mi2001, AB	GFP+ (Müller glia)	Hoang et al. 2020, Science		73.9M	0.917	0.79	147.2bp	14.4M	0.012	0.001	2.2bp	0	2.0bp
SRR9906841	NMDA treatment	20hr	Tg[gfap:GFP]mi2001, AB	GFP+ (Müller glia)	Hoang et al. 2020, Science		69.4M	0.924	0.755	147.2bp	13.1M	0.012	0.001	2.3bp	0	2.0bp
SRR9906830	NMDA treatment	36hr	Tg[gfap:GFP]mi2001, AB	GFP+ (Müller glia)	Hoang et al. 2020, Science		44.0M	0.922	0.535	146.9bp	7.7M	0.009	0	2.1bp	0	1.9bp
SRR9906831	NMDA treatment	36hr	Tg[gfap:GFP]mi2001, AB	GFP+ (Müller glia)	Hoang et al. 2020, Science		42.7M	0.928	0.503	147.0bp	7.6M	0.009	0	2.1bp	0	1.9bp
SRR9906842	NMDA treatment	36hr	Tg[gfap:GFP]mi2001, AB	GFP+ (Müller glia)	Hoang et al. 2020, Science		73.6M	0.92	0.713	147.2bp	13.2M	0.012	0.001	2.3bp	0	2.0bp
SRR9906843	NMDA treatment	36hr	Tg[gfap:GFP]mi2001, AB	GFP+ (Müller glia)	Hoang et al. 2020, Science		70.7M	0.915	0.759	147.2bp	13.3M	0.012	0.001	2.3bp	0	2.1bp
SRR9906832	NMDA treatment	4hr	Tg[gfap:GFP]mi2001, AB	GFP-	Hoang et al. 2020, Science		49.3M	0.94	0.523	147.5bp	5.3M	0.01	0	2.2bp	0	1.9bp
SRR9906833	NMDA treatment	4hr	Tg[gfap:GFP]mi2001, AB	GFP-	Hoang et al. 2020, Science		50.2M	0.941	0.505	147.7bp	4.7M	0.009	0	2.1bp	0	1.9bp
SRR9906834	NMDA treatment	10hr	Tg[gfap:GFP]mi2001, AB	GFP-	Hoang et al. 2020, Science		43.4M	0.948	0.484	147.5bp	4.3M	0.01	0	2.1bp	0	1.8bp
SRR9906835	NMDA treatment	10hr	Tg[gfap:GFP]mi2001, AB	GFP-	Hoang et al. 2020, Science		50.5M	0.937	0.642	147.3bp	6.9M	0.011	0.001	2.2bp	0	1.9bp
SRR9906836	NMDA treatment	20hr	Tg[gfap:GFP]mi2001, AB	GFP-	Hoang et al. 2020, Science		53.4M	0.941	0.52	147.5bp	6.2M	0.01	0	2.2bp	0	1.9bp
SRR9906837	NMDA treatment	20hr	Tg[gfap:GFP]mi2001, AB	GFP-	Hoang et al. 2020, Science		52.8M	0.916	0.59	146.5bp	6.2M	0.011	0.001	2.3bp	0	2.0bp
SRR9906844	NMDA treatment	20hr	Tg[gfap:GFP]mi2001, AB	GFP-	Hoang et al. 2020, Science		75.1M	0.907	0.796	146.9bp	9.6M	0.013	0.001	2.3bp	0	2.0bp
SRR9906845	NMDA treatment	20hr	Tg[gfap:GFP]mi2001, AB	GFP-	Hoang et al. 2020, Science		74.8M	0.902	0.794	146.9bp	8.6M	0.013	0.001	2.3bp	0	2.0bp
SRR9906838	NMDA treatment	36hr	Tg[gfap:GFP]mi2001, AB	GFP-	Hoang et al. 2020, Science		52.9M	0.941	0.541	147.3bp	6.0M	0.01	0.001	2.2bp	0	1.9bp
SRR9906839	NMDA treatment	36hr	Tg[gfap:GFP]mi2001, AB	GFP-	Hoang et al. 2020, Science		50.6M	0.944	0.508	147.4bp	5.8M	0.01	0	2.2bp	0	1.9bp
SRR9906846	NMDA treatment	36hr	Tg[gfap:GFP]mi2001, AB	GFP-	Hoang et al. 2020, Science		52.4M	0.9	0.795	146.9bp	6.2M	0.013	0.001	2.3bp	0	2.0bp
SRR9906847	NMDA treatment	36hr	Tg[gfap:GFP]mi2001, AB	GFP-	Hoang et al. 2020, Science		52.9M	0.903	0.765	146.9bp	6.8M	0.013	0.001	2.3bp	0	2.0bp
SRR15204058	no treatment, normal light:dark conditions (14:10hrs)		albino		Kramer et al. 2021, Front Cell Dev Biol	Reference condition for Kramer et al. 2021, 2023	14.9M	0.848	0.772	73.0bp	0.3M	0.014	0.001	2.2bp	0	1.6bp
SRR15204059	no treatment, normal light:dark conditions (14:10hrs)		albino		Kramer et al. 2021, Front Cell Dev Biol	Reference condition for Kramer et al. 2021, 2023	12.4M	0.869	0.793	73.2bp	0.2M	0.014	0.001	2.2bp	0	1.6bp
SRR15204060	no treatment, normal light:dark conditions (14:10hrs)		albino		Kramer et al. 2021, Front Cell Dev Biol	Reference condition for Kramer et al. 2021, 2023	11.7M	0.821	0.749	72.9bp	0.2M	0.014	0.001	2.1bp	0	1.6bp
SRR15204061	no treatment, normal light:dark conditions (14:10hrs)		albino		Kramer et al. 2021, Front Cell Dev Biol	Reference condition for Kramer et al. 2021, 2023	11.0M	0.847	0.771	73.0bp	0.2M	0.014	0.001	2.2bp	0	1.6bp
SRR15204062	no treatment, normal light:dark conditions (14:10hrs)		albino		Kramer et al. 2021, Front Cell Dev Biol	Reference condition for Kramer et al. 2021, 2023	13.0M	0.83	0.745	72.7bp	0.2M	0.014	0	2.1bp	0	1.6bp
SRR15204063	no treatment, normal light:dark conditions (14:10hrs)		albino		Kramer et al. 2021, Front Cell Dev Biol	Reference condition for Kramer et al. 2021, 2023	12.7M	0.852	0.783	73.2bp	0.2M	0.014	0.001	2.2bp	0	1.6bp
SRR15204070	intense light lesion (∼100,000 lux for 30 min, ~10,000 lux until collection)	24hr	albino		Kramer et al. 2021, Front Cell Dev Biol		16.4M	0.827	0.691	70.7bp	0.4M	0.017	0	2.1bp	0	1.7bp
SRR15204071	intense light lesion (∼100,000 lux for 30 min, ~10,000 lux until collection)	24hr	albino		Kramer et al. 2021, Front Cell Dev Biol		14.6M	0.816	0.681	70.7bp	0.3M	0.017	0	2.1bp	0	1.7bp
SRR15204072	intense light lesion (∼100,000 lux for 30 min, ~10,000 lux until collection)	24hr	albino		Kramer et al. 2021, Front Cell Dev Biol		13.1M	0.838	0.704	71.2bp	0.3M	0.017	0	2.1bp	0	1.7bp
SRR15204073	intense light lesion (∼100,000 lux for 30 min, ~10,000 lux until collection)	24hr	albino		Kramer et al. 2021, Front Cell Dev Biol		12.4M	0.843	0.719	73.0bp	0.3M	0.015	0	2.1bp	0	1.6bp
SRR15204074	intense light lesion (∼100,000 lux for 30 min, ~10,000 lux until collection)	24hr	albino		Kramer et al. 2021, Front Cell Dev Biol		12.9M	0.809	0.685	73.0bp	0.3M	0.016	0.001	2.1bp	0	1.6bp
SRR15204075	intense light lesion (∼100,000 lux for 30 min, ~10,000 lux until collection)	24hr	albino		Kramer et al. 2021, Front Cell Dev Biol		13.4M	0.787	0.655	72.7bp	0.3M	0.016	0	2.1bp	0	1.6bp
SRR15204076	intense light lesion (∼100,000 lux for 30 min, ~10,000 lux until collection)	36hr	albino		Kramer et al. 2021, Front Cell Dev Biol		13.6M	0.831	0.692	70.8bp	0.3M	0.017	0.001	2.1bp	0	1.7bp
SRR15204077	intense light lesion (∼100,000 lux for 30 min, ~10,000 lux until collection)	36hr	albino		Kramer et al. 2021, Front Cell Dev Biol		14.8M	0.838	0.702	70.6bp	0.5M	0.017	0	2.1bp	0	1.7bp
SRR15204078	intense light lesion (∼100,000 lux for 30 min, ~10,000 lux until collection)	36hr	albino		Kramer et al. 2021, Front Cell Dev Biol		16.7M	0.816	0.674	70.1bp	0.5M	0.018	0	2.1bp	0	1.7bp
SRR15204079	intense light lesion (∼100,000 lux for 30 min, ~10,000 lux until collection)	36hr	albino		Kramer et al. 2021, Front Cell Dev Biol		20.8M	0.85	0.729	73.2bp	0.7M	0.014	0	2.0bp	0	1.6bp
SRR15204080	intense light lesion (∼100,000 lux for 30 min, ~10,000 lux until collection)	36hr	albino		Kramer et al. 2021, Front Cell Dev Biol		18.3M	0.824	0.704	73.0bp	0.5M	0.015	0.001	2.1bp	0	1.6bp
SRR15204081	intense light lesion (∼100,000 lux for 30 min, ~10,000 lux until collection)	36hr	albino		Kramer et al. 2021, Front Cell Dev Biol		11.3M	0.799	0.675	72.6bp	0.3M	0.016	0.001	2.0bp	0	1.6bp
SRR15204082	intense light lesion (∼100,000 lux for 30 min, ~10,000 lux until collection)	72hr	albino		Kramer et al. 2021, Front Cell Dev Biol		16.6M	0.86	0.715	71.2bp	0.5M	0.016	0.001	2.1bp	0	1.7bp
SRR15204083	intense light lesion (∼100,000 lux for 30 min, ~10,000 lux until collection)	72hr	albino		Kramer et al. 2021, Front Cell Dev Biol		14.6M	0.856	0.708	70.7bp	0.5M	0.017	0	2.1bp	0	1.7bp
SRR15204084	intense light lesion (∼100,000 lux for 30 min, ~10,000 lux until collection)	72hr	albino		Kramer et al. 2021, Front Cell Dev Biol		16.1M	0.83	0.687	70.5bp	0.5M	0.018	0	2.1bp	0	1.7bp
SRR15204085	intense light lesion (∼100,000 lux for 30 min, ~10,000 lux until collection)	72hr	albino		Kramer et al. 2021, Front Cell Dev Biol		14.1M	0.837	0.707	73.1bp	0.4M	0.015	0.001	2.1bp	0	1.6bp
SRR15204086	intense light lesion (∼100,000 lux for 30 min, ~10,000 lux until collection)	72hr	albino		Kramer et al. 2021, Front Cell Dev Biol		11.9M	0.804	0.676	73.0bp	0.3M	0.015	0.001	2.1bp	0	1.6bp
SRR15204087	intense light lesion (∼100,000 lux for 30 min, ~10,000 lux until collection)	72hr	albino		Kramer et al. 2021, Front Cell Dev Biol		10.3M	0.835	0.707	73.1bp	0.3M	0.015	0.001	2.1bp	0	1.6bp
SRR15204088	intense light lesion (∼100,000 lux for 30 min, ~10,000 lux for 71.5hr), fish back in normal light:dark conditions after 72hr	5d	albino		Kramer et al. 2021, Front Cell Dev Biol		17.0M	0.833	0.699	70.6bp	0.4M	0.017	0	2.1bp	0	1.7bp
SRR15204089	intense light lesion (∼100,000 lux for 30 min, ~10,000 lux for 71.5hr), fish back in normal light:dark conditions after 72hr	5d	albino		Kramer et al. 2021, Front Cell Dev Biol	Excluded from analysis due to low mapping rate	6.5M	0.255	0.189	56.1bp	0.0M	0.034	0	2.0bp	0	2.0bp
SRR15204090	intense light lesion (∼100,000 lux for 30 min, ~10,000 lux for 71.5hr), fish back in normal light:dark conditions after 72hr	5d	albino		Kramer et al. 2021, Front Cell Dev Biol		14.6M	0.851	0.72	71.0bp	0.4M	0.017	0	2.1bp	0	1.7bp
SRR15204091	intense light lesion (∼100,000 lux for 30 min, ~10,000 lux for 71.5hr), fish back in normal light:dark conditions after 72hr	5d	albino		Kramer et al. 2021, Front Cell Dev Biol		20.0M	0.814	0.697	73.1bp	0.4M	0.015	0.001	2.1bp	0	1.6bp
SRR15204092	intense light lesion (∼100,000 lux for 30 min, ~10,000 lux for 71.5hr), fish back in normal light:dark conditions after 72hr	5d	albino		Kramer et al. 2021, Front Cell Dev Biol		16.8M	0.822	0.702	73.0bp	0.4M	0.015	0.001	2.1bp	0	1.6bp
SRR15204093	intense light lesion (∼100,000 lux for 30 min, ~10,000 lux for 71.5hr), fish back in normal light:dark conditions after 72hr	5d	albino		Kramer et al. 2021, Front Cell Dev Biol		15.8M	0.815	0.647	72.7bp	0.3M	0.015	0	2.0bp	0	1.6bp
SRR15204094	intense light lesion (∼100,000 lux for 30 min, ~10,000 lux for 71.5hr), fish back in normal light:dark conditions after 72hr	10d	albino		Kramer et al. 2021, Front Cell Dev Biol		18.0M	0.851	0.717	70.7bp	0.4M	0.017	0	2.1bp	0	1.7bp
SRR15204095	intense light lesion (∼100,000 lux for 30 min, ~10,000 lux for 71.5hr), fish back in normal light:dark conditions after 72hr	10d	albino		Kramer et al. 2021, Front Cell Dev Biol		14.8M	0.806	0.68	70.5bp	0.3M	0.017	0	2.2bp	0	1.7bp
SRR15204096	intense light lesion (∼100,000 lux for 30 min, ~10,000 lux for 71.5hr), fish back in normal light:dark conditions after 72hr	10d	albino		Kramer et al. 2021, Front Cell Dev Biol		18.3M	0.822	0.708	70.2bp	0.4M	0.017	0	2.2bp	0	1.7bp
SRR15204097	intense light lesion (∼100,000 lux for 30 min, ~10,000 lux for 71.5hr), fish back in normal light:dark conditions after 72hr	10d	albino		Kramer et al. 2021, Front Cell Dev Biol		18.3M	0.715	0.601	72.2bp	0.2M	0.018	0	2.1bp	0	1.6bp
SRR15204098	intense light lesion (∼100,000 lux for 30 min, ~10,000 lux for 71.5hr), fish back in normal light:dark conditions after 72hr	10d	albino		Kramer et al. 2021, Front Cell Dev Biol		15.8M	0.759	0.648	72.6bp	0.3M	0.017	0	2.1bp	0	1.6bp
SRR15204099	intense light lesion (∼100,000 lux for 30 min, ~10,000 lux for 71.5hr), fish back in normal light:dark conditions after 72hr	10d	albino		Kramer et al. 2021, Front Cell Dev Biol		14.7M	0.83	0.72	73.2bp	0.2M	0.015	0.001	2.2bp	0	1.6bp
SRR15204100	intense light lesion (∼100,000 lux for 30 min, ~10,000 lux for 71.5hr), fish back in normal light:dark conditions after 72hr	14d	albino		Kramer et al. 2021, Front Cell Dev Biol		13.5M	0.815	0.699	70.2bp	0.3M	0.017	0	2.2bp	0	1.7bp
SRR15204101	intense light lesion (∼100,000 lux for 30 min, ~10,000 lux for 71.5hr), fish back in normal light:dark conditions after 72hr	14d	albino		Kramer et al. 2021, Front Cell Dev Biol		14.0M	0.836	0.699	71.1bp	0.3M	0.016	0	2.2bp	0	1.7bp
SRR15204102	intense light lesion (∼100,000 lux for 30 min, ~10,000 lux for 71.5hr), fish back in normal light:dark conditions after 72hr	14d	albino		Kramer et al. 2021, Front Cell Dev Biol		15.9M	0.841	0.721	70.7bp	0.4M	0.017	0	2.2bp	0	1.7bp
SRR15204103	intense light lesion (∼100,000 lux for 30 min, ~10,000 lux for 71.5hr), fish back in normal light:dark conditions after 72hr	14d	albino		Kramer et al. 2021, Front Cell Dev Biol		12.3M	0.813	0.705	73.1bp	0.2M	0.016	0	2.2bp	0	1.6bp
SRR15204104	intense light lesion (∼100,000 lux for 30 min, ~10,000 lux for 71.5hr), fish back in normal light:dark conditions after 72hr	14d	albino		Kramer et al. 2021, Front Cell Dev Biol		12.5M	0.835	0.725	73.1bp	0.2M	0.015	0.001	2.1bp	0	1.6bp
SRR15204105	intense light lesion (∼100,000 lux for 30 min, ~10,000 lux for 71.5hr), fish back in normal light:dark conditions after 72hr	14d	albino		Kramer et al. 2021, Front Cell Dev Biol		16.0M	0.817	0.721	73.0bp	0.3M	0.015	0	2.2bp	0	1.6bp
SRR15204106	intense light lesion (∼100,000 lux for 30 min, ~10,000 lux for 71.5hr), fish back in normal light:dark conditions after 72hr	28d	albino		Kramer et al. 2021, Front Cell Dev Biol		16.0M	0.825	0.701	70.4bp	0.3M	0.017	0	2.1bp	0	1.7bp
SRR15204107	intense light lesion (∼100,000 lux for 30 min, ~10,000 lux for 71.5hr), fish back in normal light:dark conditions after 72hr	28d	albino		Kramer et al. 2021, Front Cell Dev Biol		15.1M	0.814	0.689	70.6bp	0.3M	0.017	0	2.1bp	0	1.7bp
SRR15204108	intense light lesion (∼100,000 lux for 30 min, ~10,000 lux for 71.5hr), fish back in normal light:dark conditions after 72hr	28d	albino		Kramer et al. 2021, Front Cell Dev Biol		15.5M	0.843	0.682	70.4bp	0.3M	0.018	0	2.1bp	0	1.6bp
SRR15204109	intense light lesion (∼100,000 lux for 30 min, ~10,000 lux for 71.5hr), fish back in normal light:dark conditions after 72hr	28d	albino		Kramer et al. 2021, Front Cell Dev Biol		15.1M	0.823	0.725	73.1bp	0.2M	0.015	0	2.2bp	0	1.6bp
SRR15204110	intense light lesion (∼100,000 lux for 30 min, ~10,000 lux for 71.5hr), fish back in normal light:dark conditions after 72hr	28d	albino		Kramer et al. 2021, Front Cell Dev Biol		11.9M	0.821	0.723	73.1bp	0.2M	0.015	0.001	2.1bp	0	1.6bp
SRR15204111	intense light lesion (∼100,000 lux for 30 min, ~10,000 lux for 71.5hr), fish back in normal light:dark conditions after 72hr	28d	albino		Kramer et al. 2021, Front Cell Dev Biol		20.5M	0.757	0.655	72.4bp	0.3M	0.017	0	2.1bp	0	1.6bp
SRR24793366	~5,000lux "chronic low light" lesion	24hr	albino		Kramer et al. 2023, Front Cell Dev Biol		16.4M	0.849	0.747	72.9bp	0.3M	0.014	0.001	2.1bp	0	1.6bp
SRR24793367	~5,000lux "chronic low light" lesion	24hr	albino		Kramer et al. 2023, Front Cell Dev Biol		13.0M	0.838	0.74	73.0bp	0.2M	0.015	0.001	2.1bp	0	1.6bp
SRR24793368	~5,000lux "chronic low light" lesion	24hr	albino		Kramer et al. 2023, Front Cell Dev Biol		16.3M	0.851	0.746	73.0bp	0.3M	0.014	0.001	2.1bp	0	1.6bp
SRR24793369	~5,000lux "chronic low light" lesion	24hr	albino		Kramer et al. 2023, Front Cell Dev Biol		11.4M	0.872	0.792	73.2bp	0.2M	0.014	0.001	2.2bp	0	1.6bp
SRR24793370	~5,000lux "chronic low light" lesion	24hr	albino		Kramer et al. 2023, Front Cell Dev Biol		12.6M	0.87	0.795	73.2bp	0.2M	0.014	0.001	2.2bp	0	1.6bp
SRR24793371	~5,000lux "chronic low light" lesion	24hr	albino		Kramer et al. 2023, Front Cell Dev Biol		10.1M	0.859	0.791	73.2bp	0.2M	0.013	0.001	2.0bp	0	1.6bp
SRR24793360	~5,000lux "chronic low light" lesion	36hr	albino		Kramer et al. 2023, Front Cell Dev Biol		14.0M	0.847	0.742	73.0bp	0.3M	0.014	0	2.1bp	0	1.6bp
SRR24793361	~5,000lux "chronic low light" lesion	36hr	albino		Kramer et al. 2023, Front Cell Dev Biol		13.2M	0.817	0.711	72.3bp	0.2M	0.015	0.001	2.0bp	0	1.6bp
SRR24793362	~5,000lux "chronic low light" lesion	36hr	albino		Kramer et al. 2023, Front Cell Dev Biol		12.4M	0.82	0.699	72.5bp	0.2M	0.016	0	2.1bp	0	1.6bp
SRR24793363	~5,000lux "chronic low light" lesion	36hr	albino		Kramer et al. 2023, Front Cell Dev Biol		12.2M	0.842	0.744	72.9bp	0.2M	0.016	0.001	2.0bp	0	1.6bp
SRR24793364	~5,000lux "chronic low light" lesion	36hr	albino		Kramer et al. 2023, Front Cell Dev Biol		11.2M	0.861	0.788	73.2bp	0.2M	0.014	0.001	2.1bp	0	1.6bp
SRR24793365	~5,000lux "chronic low light" lesion	36hr	albino		Kramer et al. 2023, Front Cell Dev Biol		27.0M	0.874	0.802	73.1bp	0.5M	0.014	0.001	2.1bp	0	1.6bp
SRR24793354	~5,000lux "chronic low light" lesion	72hr	albino		Kramer et al. 2023, Front Cell Dev Biol		18.3M	0.849	0.74	73.0bp	0.4M	0.014	0.001	2.1bp	0	1.6bp
SRR24793355	~5,000lux "chronic low light" lesion	72hr	albino		Kramer et al. 2023, Front Cell Dev Biol		12.8M	0.807	0.694	72.8bp	0.3M	0.015	0	2.2bp	0	1.6bp
SRR24793356	~5,000lux "chronic low light" lesion	72hr	albino		Kramer et al. 2023, Front Cell Dev Biol		14.8M	0.854	0.751	73.0bp	0.3M	0.014	0	2.0bp	0	1.6bp
SRR24793357	~5,000lux "chronic low light" lesion	72hr	albino		Kramer et al. 2023, Front Cell Dev Biol		22.8M	0.869	0.794	73.1bp	0.4M	0.014	0.001	2.1bp	0	1.6bp
SRR24793358	~5,000lux "chronic low light" lesion	72hr	albino		Kramer et al. 2023, Front Cell Dev Biol		13.9M	0.866	0.797	73.1bp	0.3M	0.013	0.001	2.1bp	0	1.6bp
SRR24793359	~5,000lux "chronic low light" lesion	72hr	albino		Kramer et al. 2023, Front Cell Dev Biol		13.6M	0.839	0.769	72.3bp	0.3M	0.014	0	2.0bp	0	1.6bp
SRR24793348	~5,000lux "chronic low light" lesion	5d	albino		Kramer et al. 2023, Front Cell Dev Biol		13.4M	0.854	0.755	73.2bp	0.3M	0.014	0.001	2.1bp	0	1.6bp
SRR24793349	~5,000lux "chronic low light" lesion	5d	albino		Kramer et al. 2023, Front Cell Dev Biol		12.9M	0.83	0.742	73.1bp	0.3M	0.014	0.001	2.1bp	0	1.6bp
SRR24793350	~5,000lux "chronic low light" lesion	5d	albino		Kramer et al. 2023, Front Cell Dev Biol		14.7M	0.816	0.695	72.9bp	0.3M	0.014	0.001	2.1bp	0	1.6bp
SRR24793351	~5,000lux "chronic low light" lesion	5d	albino		Kramer et al. 2023, Front Cell Dev Biol		9.8M	0.833	0.756	73.1bp	0.2M	0.015	0.001	2.1bp	0	1.6bp
SRR24793352	~5,000lux "chronic low light" lesion	5d	albino		Kramer et al. 2023, Front Cell Dev Biol		11.2M	0.849	0.777	73.1bp	0.2M	0.014	0.001	2.1bp	0	1.6bp
SRR24793353	~5,000lux "chronic low light" lesion	5d	albino		Kramer et al. 2023, Front Cell Dev Biol		19.8M	0.883	0.799	73.2bp	0.4M	0.014	0.001	2.1bp	0	1.6bp
SRR24793342	~5,000lux "chronic low light" lesion	10d	albino		Kramer et al. 2023, Front Cell Dev Biol		15.2M	0.858	0.759	73.1bp	0.3M	0.014	0.001	2.1bp	0	1.6bp
SRR24793343	~5,000lux "chronic low light" lesion	10d	albino		Kramer et al. 2023, Front Cell Dev Biol		15.5M	0.859	0.765	73.0bp	0.3M	0.015	0.001	2.1bp	0	1.6bp
SRR24793344	~5,000lux "chronic low light" lesion	10d	albino		Kramer et al. 2023, Front Cell Dev Biol		18.2M	0.863	0.764	73.3bp	0.2M	0.015	0.001	2.1bp	0	1.6bp
SRR24793345	~5,000lux "chronic low light" lesion	10d	albino		Kramer et al. 2023, Front Cell Dev Biol		13.5M	0.852	0.77	73.0bp	0.2M	0.015	0.001	2.1bp	0	1.6bp
SRR24793346	~5,000lux "chronic low light" lesion	10d	albino		Kramer et al. 2023, Front Cell Dev Biol		12.5M	0.882	0.797	73.2bp	0.3M	0.014	0.001	2.1bp	0	1.6bp
SRR24793347	~5,000lux "chronic low light" lesion	10d	albino		Kramer et al. 2023, Front Cell Dev Biol		11.0M	0.833	0.753	73.0bp	0.2M	0.014	0.001	2.1bp	0	1.6bp
SRR24793336	~5,000lux "chronic low light" lesion	14d	albino		Kramer et al. 2023, Front Cell Dev Biol		16.6M	0.852	0.748	72.8bp	0.3M	0.014	0	2.0bp	0	1.6bp
SRR24793337	~5,000lux "chronic low light" lesion	14d	albino		Kramer et al. 2023, Front Cell Dev Biol		16.7M	0.846	0.764	72.5bp	0.4M	0.013	0	2.1bp	0	1.6bp
SRR24793338	~5,000lux "chronic low light" lesion	14d	albino		Kramer et al. 2023, Front Cell Dev Biol		14.5M	0.86	0.754	73.0bp	0.3M	0.013	0	2.1bp	0	1.6bp
SRR24793339	~5,000lux "chronic low light" lesion	14d	albino		Kramer et al. 2023, Front Cell Dev Biol		11.5M	0.85	0.772	73.0bp	0.2M	0.014	0	2.1bp	0	1.6bp
SRR24793340	~5,000lux "chronic low light" lesion	14d	albino		Kramer et al. 2023, Front Cell Dev Biol		11.7M	0.839	0.759	73.1bp	0.2M	0.014	0.001	2.1bp	0	1.6bp
SRR24793341	~5,000lux "chronic low light" lesion	14d	albino		Kramer et al. 2023, Front Cell Dev Biol		37.0M	0.876	0.793	72.9bp	0.6M	0.014	0.001	2.1bp	0	1.6bp
SRR24793330	~5,000lux "chronic low light" lesion	28d	albino		Kramer et al. 2023, Front Cell Dev Biol		16.0M	0.834	0.719	72.7bp	0.3M	0.014	0	2.0bp	0	1.6bp
SRR24793331	~5,000lux "chronic low light" lesion	28d	albino		Kramer et al. 2023, Front Cell Dev Biol		16.2M	0.853	0.748	73.1bp	0.3M	0.013	0	2.1bp	0	1.6bp
SRR24793332	~5,000lux "chronic low light" lesion	28d	albino		Kramer et al. 2023, Front Cell Dev Biol		13.7M	0.85	0.755	72.8bp	0.3M	0.014	0	2.0bp	0	1.6bp
SRR24793333	~5,000lux "chronic low light" lesion	28d	albino		Kramer et al. 2023, Front Cell Dev Biol		11.7M	0.845	0.775	73.1bp	0.2M	0.014	0.001	2.1bp	0	1.6bp
SRR24793334	~5,000lux "chronic low light" lesion	28d	albino		Kramer et al. 2023, Front Cell Dev Biol		8.2M	0.817	0.74	73.1bp	0.1M	0.014	0.001	2.2bp	0	1.6bp
SRR24793335	~5,000lux "chronic low light" lesion	28d	albino		Kramer et al. 2023, Front Cell Dev Biol		10.9M	0.817	0.736	73.1bp	0.2M	0.014	0.001	2.1bp	0	1.6bp
