## Supplemental Tables 1-6 for "Analysis of The Senescence Secretome During Zebrafish Retina Regeneration": TableS5-VennAnalysis.xlsx

### Sheet: Acute SASP Comparisons
Acute SASP: [Kramer 21 LD] and [Konar NMDA] and [Hoang NMDA] and [Hoang LD]	[Konar NMDA]	[Hoang NMDA]	[Hoang LD]	[Kramer 21 LD]	[Kramer 21 LD] and [Konar NMDA]	[Konar NMDA] and [Hoang NMDA]	[Konar NMDA] and [Hoang NMDA] and [Hoang LD]	[Konar NMDA] and [Hoang LD]	[Kramer 21 LD] and [Konar NMDA] and [Hoang LD]	[Kramer 21 LD] and [Hoang LD]	[Kramer 21 LD] and [Hoang NMDA] and [Hoang LD]	[Kramer 21 LD] and [Hoang NMDA]	[Hoang NMDA] and [Hoang LD]
nap1l1/ENSDARG00000101813	dcn/ENSDARG00000012066	glud1b/ENSDARG00000101074	adam10a/ENSDARG00000053468	tncb/ENSDARG00000021948	calua/ENSDARG00000045676	sars1/ENSDARG00000008237	psmc2/ENSDARG00000020101	rps16/ENSDARG00000045487	mmp14b/ENSDARG00000008388	pafah1b1a/ENSDARG00000032013	nampt1/ENSDARG00000030598	ppfibp1b/ENSDARG00000100057	lamc2/ENSDARG00000068288
txnb/ENSDARG00000044125	rpl18a/ENSDARG00000025073	nrp1b/ENSDARG00000027290	ldlra/ENSDARG00000029476	cspg4ba/ENSDARG00000076735	shcbp1/ENSDARG00000102068	ldhbb/ENSDARG00000071076	lamb1b/ENSDARG00000045524	hspb1/ENSDARG00000041065	rps7/ENSDARG00000042566		ecm1b/ENSDARG00000105239	dbn1/ENSDARG00000069113	tpbg/ENSDARG00000037186
iqgap1/ENSDARG00000078888	cald1a/ENSDARG00000070314	pdcd6ip/ENSDARG00000025269		akr1a1a/ENSDARG00000035257	rps4x/ENSDARG00000014690		eif4a1a/ENSDARG00000092115	dync1i2a/ENSDARG00000078386	emilin1a/ENSDARG00000024537		lmna/ENSDARG00000013415		minpp1a/ENSDARG00000057058
ctsla/ENSDARG00000007836	rtcb/ENSDARG00000101047	hnrnpdl/ENSDARG00000003429		mrc2/ENSDARG00000078135	vbp1/ENSDARG00000030241		vcp/ENSDARG00000020008	kpnb1/ENSDARG00000104889	hsp90ab1/ENSDARG00000029150		serpinh1b/ENSDARG00000019949		eif4g1a/ENSDARG00000006200
hspa5/ENSDARG00000103846	ldhba/ENSDARG00000019644			septin9b/ENSDARG00000103900	tp53/ENSDARG00000035559		phb/ENSDARG00000057414	clic1/ENSDARG00000103340	tpm3/ENSDARG00000005162				hnrnpub/ENSDARG00000004735
niban2b/ENSDARG00000008026	b2m/ENSDARG00000053136			actr2a/ENSDARG00000052438	h2ax/ENSDARG00000029406		fscn1a/ENSDARG00000059680						lrrc47/ENSDARG00000053138
mvp/ENSDARG00000021242	cyb5r3/ENSDARG00000005891			stat1b/ENSDARG00000076182	ruvbl2/ENSDARG00000055639		septin9a/ENSDARG00000020235						ehd1a/ENSDARG00000098853
ctsz/ENSDARG00000043081	nudt5/ENSDARG00000078073			appb/ENSDARG00000055543	jpt1b/ENSDARG00000099312		fn1a/ENSDARG00000019815						eef2a.2/ENSDARG00000042065
ahcy/ENSDARG00000005191	pgm3/ENSDARG00000024654			hsp90aa1.1/ENSDARG00000010478	arpc1b/ENSDARG00000027063		col6a3/ENSDARG00000077139						adam10b/ENSDARG00000015502
ssb/ENSDARG00000029252	cxcl8b.3/ENSDARG00000099169			cdk16/ENSDARG00000032072	eif6/ENSDARG00000020232		zyx/ENSDARG00000075733
eef2b/ENSDARG00000100371	cxcl8b.1/ENSDARG00000102299			bgna/ENSDARG00000017884	serbp1a/ENSDARG00000074242		mapre1a/ENSDARG00000042927
itgb1b/ENSDARG00000104484	mmp14a/ENSDARG00000002235			ltbp1/ENSDARG00000056922	p4hb/ENSDARG00000105116		cpox/ENSDARG00000062025
atic/ENSDARG00000016706	parvab/ENSDARG00000035629			eprs1/ENSDARG00000060494	eef1b2/ENSDARG00000044521		apeh/ENSDARG00000008703
hspd1/ENSDARG00000056160	cd81a/ENSDARG00000036080			npm1b/ENSDARG00000037675	rps28/ENSDARG00000035860		tpp1/ENSDARG00000042793
nes/ENSDARG00000088805	cct7/ENSDARG00000007385			rnaset2/ENSDARG00000036282	prdx1/ENSDARG00000058734		tubb4b/ENSDARG00000002344
jun/ENSDARG00000043531	nucb2a/ENSDARG00000036299			nampt3.2/ENSDARG00000078738	mycb/ENSDARG00000007241		ahnak/ENSDARG00000061764
mmp9/ENSDARG00000042816	cars1/ENSDARG00000036164			pkma/ENSDARG00000099730	lamc1/ENSDARG00000036279		pls3/ENSDARG00000037655
tuba5/ENSDARG00000042708	anxa1a/ENSDARG00000026726			ptx3a/ENSDARG00000068275	serbp1b/ENSDARG00000087421		rab1ab/ENSDARG00000029663
clic4/ENSDARG00000022995	capns1a/ENSDARG00000035329			p4ha1a/ENSDARG00000033537	txna/ENSDARG00000031435		eif3c/ENSDARG00000016443
hspa9/ENSDARG00000003035	ywhag1/ENSDARG00000067626			cse1l/ENSDARG00000006963	fn1b/ENSDARG00000006526		uba1/ENSDARG00000037559
ctsc/ENSDARG00000101334	hexb/ENSDARG00000034368			mat2aa/ENSDARG00000040334	prdx2/ENSDARG00000025350		tcp1/ENSDARG00000017891
hmga1a/ENSDARG00000028335	eif4a1b/ENSDARG00000003032			nrp1a/ENSDARG00000102153	aimp1a/ENSDARG00000060036		cct6a/ENSDARG00000021252
tuba1a/ENSDARG00000001889	arcn1a/ENSDARG00000002792			rnh1/ENSDARG00000093024	cct4/ENSDARG00000013475		man2b1/ENSDARG00000001897
tuba1b/ENSDARG00000045367	anxa3a/ENSDARG00000009196			parvaa/ENSDARG00000043710	c3a.4/ENSDARG00000093198		hspa8/ENSDARG00000068992
npm1a/ENSDARG00000014329	stip1/ENSDARG00000004906			pkmb/ENSDARG00000099860	cdc37/ENSDARG00000099301		vaspa/ENSDARG00000099690
f3a/ENSDARG00000099124	glra4b/ENSDARG00000058103				igfbp3/ENSDARG00000099144		plod2/ENSDARG00000011821
pdia4/ENSDARG00000018491	coro1cb/ENSDARG00000021193				pdia6/ENSDARG00000009001		cdv3/ENSDARG00000023028
psme1/ENSDARG00000002165	anxa1c/ENSDARG00000104359				akap12b/ENSDARG00000055678		hnrnpm/ENSDARG00000061735
tubb6/ENSDARG00000104801	anxa1b/ENSDARG00000100095				hsp90aa1.2/ENSDARG00000024746		fbln1/ENSDARG00000103311
cdkn1a/ENSDARG00000076554	prdx4/ENSDARG00000069013				plin3/ENSDARG00000013711
anxa2a/ENSDARG00000003216	rpl12/ENSDARG00000006691				ppiaa/ENSDARG00000009212
	tnca/ENSDARG00000078362				ctsba/ENSDARG00000055120
	rps11/ENSDARG00000053058				wars1/ENSDARG00000100954
	rab5c/ENSDARG00000026712				rbmx/ENSDARG00000014244
	actb2/ENSDARG00000037870				eef1g/ENSDARG00000056119
	eif3d/ENSDARG00000021257				cetn4/ENSDARG00000041215
	lasp1/ENSDARG00000057867				psmb1/ENSDARG00000009640
	rpl19/ENSDARG00000013307				cotl1/ENSDARG00000026829
	prkcsh/ENSDARG00000004470				nutf2/ENSDARG00000056531
	hbaa1/ENSDARG00000097011				nucb2b/ENSDARG00000036291
	trap1/ENSDARG00000024317				tha1/ENSDARG00000076225
	eno1b/ENSDARG00000013750				rps18/ENSDARG00000100392
	arpc4/ENSDARG00000054063				psma2b/ENSDARG00000035679
	myl6/ENSDARG00000008494				nme2b.1/ENSDARG00000103791
	ilf3a/ENSDARG00000058660				lamb2/ENSDARG00000002084
	pa2g4a/ENSDARG00000039578				pfn1/ENSDARG00000088091
	akr1a1b/ENSDARG00000052030				rps12/ENSDARG00000036875
	rpsa/ENSDARG00000019181				pfdn1/ENSDARG00000014536
	tubb1/ENSDARG00000053066				ppp1r14ba/ENSDARG00000044541
	capza1a/ENSDARG00000034240				nars1/ENSDARG00000061100
	ptbp1a/ENSDARG00000019362				rps14/ENSDARG00000036629
	copb2/ENSDARG00000038743				hnrnpa1a/ENSDARG00000011020
	basp1/ENSDARG00000053358				lmnb1/ENSDARG00000044299
	rps8a/ENSDARG00000055996				dpysl2b/ENSDARG00000032083
	copa/ENSDARG00000004173				itga2.2/ENSDARG00000062974
	eef1da/ENSDARG00000102291				tln1/ENSDARG00000100729
	tubb2/ENSDARG00000039522				myca/ENSDARG00000045695
	twsg1a/ENSDARG00000104244				gars1/ENSDARG00000059070
	usp14/ENSDARG00000025889				itgb1a/ENSDARG00000071863
	lap3/ENSDARG00000061981				vim/ENSDARG00000010008
	cdkn2a/b/ENSDARG00000037262				rpl36/ENSDARG00000100588
	nansa/ENSDARG00000045620				ppib/ENSDARG00000092798
	clta/ENSDARG00000045618				pdia3/ENSDARG00000102640
	ugdh/ENSDARG00000019838
	actb1/ENSDARG00000037746
	aip/ENSDARG00000104437
	c3a.1/ENSDARG00000012694
	eef1a1b/ENSDARG00000069951
	tpt1/ENSDARG00000092693
	eif3f/ENSDARG00000077533
	mdh1aa/ENSDARG00000017772
	cxcl8a/ENSDARG00000104795
	pin1/ENSDARG00000101915
	phgdh/ENSDARG00000001873
	esd/ENSDARG00000019496
	hspe1/ENSDARG00000056167
	idh1/ENSDARG00000025375
	enpp2/ENSDARG00000011257
	gapdh/ENSDARG00000043457
	cct3/ENSDARG00000016173
	usp5/ENSDARG00000014517
	septin7b/ENSDARG00000052673
	rps19/ENSDARG00000030602
	erp44/ENSDARG00000019008
	c1s.1/ENSDARG00000100599
	psma2a/ENSDARG00000040121
	psmc6/ENSDARG00000037038
	thbs1b/ENSDARG00000010785
	sod2/ENSDARG00000042644
	lama4/ENSDARG00000020785
	ezrb/ENSDARG00000025091
	ywhaqa/ENSDARG00000042539
	eef1db/ENSDARG00000030053
	rps29/ENSDARG00000041232
	prdx6/ENSDARG00000043511
	capza1b/ENSDARG00000056090
	qsox1/ENSDARG00000039459
	rhoab/ENSDARG00000094673
	seta/ENSDARG00000031495
	ybx1/ENSDARG00000004757
	prkar2aa/ENSDARG00000033184
	mkrn4/ENSDARG00000028295
	ywhabb/ENSDARG00000075758
	rpl10a/ENSDARG00000042905
	plat/ENSDARG00000062707
	plod1a/ENSDARG00000059746
	rhoaa/ENSDARG00000026845
	gnb1a/ENSDARG00000090454
	ero1a/ENSDARG00000015228
	actc1b/ENSDARG00000099197
	adh5/ENSDARG00000080010
	tgfbi/ENSDARG00000071586
	mif/ENSDARG00000071336
	anxa6/ENSDARG00000013335
	atox1/ENSDARG00000087693
	igfbp7/ENSDARG00000104138
	gm2a/ENSDARG00000088439
	eef1a1a/ENSDARG00000039502
	psap/ENSDARG00000013968
	glud1a/ENSDARG00000008816
	capn2a/ENSDARG00000091699
	actr2b/ENSDARG00000070076
	pdlim1/ENSDARG00000019845
	anxa11a/ENSDARG00000077383
	pgam1a/ENSDARG00000005423
	rpl4/ENSDARG00000041182
	mvda/ENSDARG00000099336
	vaspb/ENSDARG00000017105
	aars1/ENSDARG00000069142
	calub/ENSDARG00000005115
	rps3/ENSDARG00000103007
	lrrc59/ENSDARG00000071426
	rac1a/ENSDARG00000074849
	aldoab/ENSDARG00000034470
	nme2a/ENSDARG00000043820
	glrx3/ENSDARG00000098785
	psmc5/ENSDARG00000015315
	anxa11b/ENSDARG00000002632
	sh3bgrl3/ENSDARG00000098075
	tfpi2/ENSDARG00000061351
	rpl30/ENSDARG00000035871
	ctps1a/ENSDARG00000030700
	ywhaz/ENSDARG00000032575
	cthrc1a/ENSDARG00000087198
	cbx3a/ENSDARG00000003860
	rpl11/ENSDARG00000043509
	txndc17/ENSDARG00000058079
	prcp/ENSDARG00000037883
	postnb/ENSDARG00000104267
	rps5/ENSDARG00000043453
	aldoca/ENSDARG00000057661
	serpine2/ENSDARG00000029353
	trappc6b/ENSDARG00000016463
	hnrnpa1b/ENSDARG00000036675
	tktb/ENSDARG00000006019
	snrpg/ENSDARG00000099667
	csrp1a/ENSDARG00000006603
	slc26a10/ENSDARG00000078800
	plod3/ENSDARG00000076317
	rpl10/ENSDARG00000025581
	krt5/ENSDARG00000058371
	itga5/ENSDARG00000006353
	eno1a/ENSDARG00000022456
	pa2g4b/ENSDARG00000070657
	rhoac/ENSDARG00000116058
	lman1/ENSDARG00000069980
	vdac1/ENSDARG00000045132
	adssl/ENSDARG00000012399
	atp5fa1/ENSDARG00000010149
	setb/ENSDARG00000003920
	cbr1l/ENSDARG00000021149
	arpc3/ENSDARG00000057882
	rb1/ENSDARG00000006782
	niban2a/ENSDARG00000062970
	txnl1/ENSDARG00000011921
	glrx/ENSDARG00000028106
	pdlim4/ENSDARG00000068973
	rad23b/ENSDARG00000021550
	prdx5/ENSDARG00000055064
	pgk1/ENSDARG00000054191
	gnai2a/ENSDARG00000018174
	atp5f1b/ENSDARG00000070083
	psmd6/ENSDARG00000070674
	p3h1/ENSDARG00000071212
	vamp3/ENSDARG00000070161
	col6a1/ENSDARG00000074908
	psma5/ENSDARG00000003526
	park7/ENSDARG00000116835
	serpinh1a/ENSDARG00000075954
	itga2.3/ENSDARG00000086838
	ywhah/ENSDARG00000005560
	anxa3b/ENSDARG00000044254
	hint1/ENSDARG00000103824
	ilk/ENSDARG00000056964
	ehd1b/ENSDARG00000014793
	sod1/ENSDARG00000043848
	ppiab/ENSDARG00000103994
	loxl2a/ENSDARG00000044010
	cct8/ENSDARG00000008243
	cavin1b/ENSDARG00000059362
	cct5/ENSDARG00000045399
	eif2s3/ENSDARG00000008292
	eef2a.1/ENSDARG00000042094
	sec13/ENSDARG00000054807
	capn2b/ENSDARG00000055592
	capn2l/ENSDARG00000034211
	lsm3/ENSDARG00000089663
	prkar2ab/ENSDARG00000009477
	capzb/ENSDARG00000100252
	lamb1a/ENSDARG00000101209
	ldha/ENSDARG00000101251
	hrasa/ENSDARG00000098497
	psma4/ENSDARG00000045928
	psma1/ENSDARG00000101560
	NA/ENSDARG00000103190

### Sheet: Chronic vs. Acute SASP
[Kramer 23 LD] and [Grabinski bbs2-/-] and [Grabinski cep290-/-] and [Acute SASP]	[Grabinski bbs2-/-]	[Grabinski cep290-/-]	[Acute SASP]	[Kramer 23 LD]	[Kramer 23 LD] and [Grabinski bbs2-/-]	[Grabinski bbs2-/-] and [Acute SASP]	[Kramer 23 LD] and [Grabinski bbs2-/-] and [Acute SASP]	[Kramer 23 LD] and [Acute SASP]
txnb/ENSDARG00000044125	b2m/ENSDARG00000053136	stat1b/ENSDARG00000076182	nap1l1/ENSDARG00000101813	grpel1/ENSDARG00000010021	arpc1b/ENSDARG00000027063	ctsz/ENSDARG00000043081	ctsla/ENSDARG00000007836	tuba1a/ENSDARG00000001889
mvp/ENSDARG00000021242	man2b2/ENSDARG00000079463		iqgap1/ENSDARG00000078888	myh9a/ENSDARG00000063295	mycb/ENSDARG00000007241	eef2b/ENSDARG00000100371	hspa5/ENSDARG00000103846	npm1a/ENSDARG00000014329
jun/ENSDARG00000043531	tp53/ENSDARG00000035559		niban2b/ENSDARG00000008026	ctps1b/ENSDARG00000098386	igfbp3/ENSDARG00000099144	hspd1/ENSDARG00000056160	ahcy/ENSDARG00000005191	psme1/ENSDARG00000002165
	rpl12/ENSDARG00000006691		ssb/ENSDARG00000029252	ctsba/ENSDARG00000055120	ppiaa/ENSDARG00000009212	mmp9/ENSDARG00000042816	ctsc/ENSDARG00000101334
	vasnb/ENSDARG00000102565		itgb1b/ENSDARG00000104484	cetn4/ENSDARG00000041215		tuba5/ENSDARG00000042708	tuba1b/ENSDARG00000045367
	rps8a/ENSDARG00000055996		atic/ENSDARG00000016706	h2ax1/ENSDARG00000068995		f3a/ENSDARG00000099124
	mmp14b/ENSDARG00000008388		nes/ENSDARG00000088805	ldhbb/ENSDARG00000071076		cdkn1a/ENSDARG00000076554
	actb1/ENSDARG00000037746		clic4/ENSDARG00000022995			anxa2a/ENSDARG00000003216
	fn1a/ENSDARG00000019815		hspa9/ENSDARG00000003035
	idh1/ENSDARG00000025375		hmga1a/ENSDARG00000028335
	tpbg/ENSDARG00000037186		pdia4/ENSDARG00000018491
	emilin1a/ENSDARG00000024537		tubb6/ENSDARG00000104801
	thbs1b/ENSDARG00000010785
	mapre1a/ENSDARG00000042927
	plin3/ENSDARG00000013711
	tpp1/ENSDARG00000042793
	adh5/ENSDARG00000080010
	rnaset2/ENSDARG00000036282
	nme2b.1/ENSDARG00000103791
	prcp/ENSDARG00000037883
	serpine2/ENSDARG00000029353
	bgnb/ENSDARG00000002945
	pfn1/ENSDARG00000088091
	csrp1a/ENSDARG00000006603
	pdlim4/ENSDARG00000068973
	anxa3b/ENSDARG00000044254
	plod2/ENSDARG00000011821
	eef2a.1/ENSDARG00000042094
