## Supplemental Tables 1-6 for "Analysis of The Senescence Secretome During Zebrafish Retina Regeneration": TableS6-RASSReactome.xlsx

### Sheet: enrichment.RCTM
#term ID	term description	observed gene count	background gene count	strength	signal	false discovery rate	matching proteins in RAAS (IDs)	matching proteins in RASS (symbols)
DRE-2262752	Cellular responses to stress	9	433	1.23	1.43	3.09e-06	7955.ENSDARP00000003744,7955.ENSDARP00000012691,7955.ENSDARP00000019888,7955.ENSDARP00000062670,7955.ENSDARP00000063911,7955.ENSDARP00000105094,7955.ENSDARP00000114199,7955.ENSDARP00000131952,7955.ENSDARP00000140249	hspa9,psme1,tuba1a,tuba8l,jun,tuba1b,cdkn1a,hspa5,tubb6
DRE-199977	ER to Golgi Anterograde Transport	6	131	1.57	1.7	6.2e-06	7955.ENSDARP00000019888,7955.ENSDARP00000062670,7955.ENSDARP00000063250,7955.ENSDARP00000105094,7955.ENSDARP00000135284,7955.ENSDARP00000140249	tuba1a,tuba8l,ctsz,tuba1b,ctsc,tubb6
DRE-2132295	MHC class II antigen presentation	6	126	1.59	1.72	6.2e-06	7955.ENSDARP00000019888,7955.ENSDARP00000062670,7955.ENSDARP00000105094,7955.ENSDARP00000106602,7955.ENSDARP00000135284,7955.ENSDARP00000140249	tuba1a,tuba8l,tuba1b,ctsla,ctsc,tubb6
DRE-168256	Immune System	13	1714	0.79	0.83	1.3e-05	7955.ENSDARP00000012691,7955.ENSDARP00000019888,7955.ENSDARP00000062670,7955.ENSDARP00000062844,7955.ENSDARP00000063250,7955.ENSDARP00000063911,7955.ENSDARP00000098704,7955.ENSDARP00000105094,7955.ENSDARP00000106602,7955.ENSDARP00000115387,7955.ENSDARP00000131952,7955.ENSDARP00000135284,7955.ENSDARP00000140249	psme1,tuba1a,tuba8l,mmp9,ctsz,jun,iqgap1,tuba1b,ctsla,mvp,hspa5,ctsc,tubb6
DRE-9646399	Aggrephagy	4	38	1.94	1.63	4.51e-05	7955.ENSDARP00000019888,7955.ENSDARP00000062670,7955.ENSDARP00000105094,7955.ENSDARP00000140249	tuba1a,tuba8l,tuba1b,tubb6
DRE-1280218	Adaptive Immune System	8	684	0.98	0.9	0.00019	7955.ENSDARP00000012691,7955.ENSDARP00000019888,7955.ENSDARP00000062670,7955.ENSDARP00000105094,7955.ENSDARP00000106602,7955.ENSDARP00000131952,7955.ENSDARP00000135284,7955.ENSDARP00000140249	psme1,tuba1a,tuba8l,tuba1b,ctsla,hspa5,ctsc,tubb6
DRE-2467813	Separation of Sister Chromatids	5	176	1.37	1.13	0.00031	7955.ENSDARP00000012691,7955.ENSDARP00000019888,7955.ENSDARP00000062670,7955.ENSDARP00000105094,7955.ENSDARP00000140249	psme1,tuba1a,tuba8l,tuba1b,tubb6
DRE-69278	Cell Cycle, Mitotic	6	446	1.04	0.82	0.0011	7955.ENSDARP00000012691,7955.ENSDARP00000019888,7955.ENSDARP00000062670,7955.ENSDARP00000105094,7955.ENSDARP00000114199,7955.ENSDARP00000140249	psme1,tuba1a,tuba8l,tuba1b,cdkn1a,tubb6
DRE-5620924	Intraflagellar transport	3	47	1.72	1.02	0.0018	7955.ENSDARP00000019888,7955.ENSDARP00000105094,7955.ENSDARP00000140249	tuba1a,tuba1b,tubb6
DRE-168249	Innate Immune System	7	1113	0.71	0.45	0.0163	7955.ENSDARP00000012691,7955.ENSDARP00000062844,7955.ENSDARP00000063250,7955.ENSDARP00000063911,7955.ENSDARP00000098704,7955.ENSDARP00000115387,7955.ENSDARP00000135284	psme1,mmp9,ctsz,jun,iqgap1,mvp,ctsc
DRE-597592	Post-translational protein modification	7	1111	0.71	0.45	0.0163	7955.ENSDARP00000012691,7955.ENSDARP00000019888,7955.ENSDARP00000062670,7955.ENSDARP00000063250,7955.ENSDARP00000105094,7955.ENSDARP00000135284,7955.ENSDARP00000140249	psme1,tuba1a,tuba8l,ctsz,tuba1b,ctsc,tubb6
DRE-6798695	Neutrophil degranulation	5	561	0.86	0.46	0.0268	7955.ENSDARP00000062844,7955.ENSDARP00000063250,7955.ENSDARP00000098704,7955.ENSDARP00000115387,7955.ENSDARP00000135284	mmp9,ctsz,iqgap1,mvp,ctsc
DRE-5694530	Cargo concentration in the ER	2	31	1.72	0.57	0.0342	7955.ENSDARP00000063250,7955.ENSDARP00000135284	ctsz,ctsc
DRE-1592389	Activation of Matrix Metalloproteinases	2	35	1.67	0.54	0.0406	7955.ENSDARP00000062844,7955.ENSDARP00000106602	mmp9,ctsla
